# A natural genetic variation screen identifies insulin signaling, neuronal communication, and innate immunity as modifiers of hyperglycemia in the absence of *Sirt1*

**DOI:** 10.1101/2021.09.13.460173

**Authors:** Katie G. Owings, Rebecca A.S. Palu

## Abstract

Variation in the onset, progression, and severity of symptoms associated with metabolic disorders such as diabetes impairs the diagnosis and treatment of at-risk patients. Diabetes symptoms, and patient variation in these symptoms, is attributed to a combination of genetic and environmental factors, but identifying the genes and pathways that modify diabetes in humans has proven difficult. A greater understanding of genetic modifiers and the ways in which they interact with metabolic pathways could improve the ability to predict a patient’s risk for severe symptoms, as well as enhance the development of individualized therapeutic approaches. In this study we use the *Drosophila* Genetic Reference Panel (DGRP) to identify genetic variation influencing hyperglycemia associated with loss of *Sirt1* function. Through analysis of individual candidate functions, physical interaction networks, and Gene Set Enrichment Analysis (GSEA) we identify not only modifiers involved in canonical glucose metabolism and insulin signaling, but also genes important for neuronal signaling and the innate immune response. Furthermore, reducing the expression of several of these candidates suppressed hyperglycemia, making them ideal candidate therapeutic targets. These analyses showcase the diverse processes contributing to glucose homeostasis and open up several avenues of future investigation.
