## Supplementary material for "A natural genetic variation screen identifies insulin signaling, neuronal communication, and innate immunity as modifiers of hyperglycemia in the absence of *Sirt1*": Table 1

### Sheet: Sheet1
Table 1: Top tested candidate modifiers of R4>sir2i associated hyperglycemia
Candidate modifier genes identified via GWA (P < 1E-5), RNAi available
p-score	FlyBaseID	Gene Name	Human Orthologue	Function
2.80382e-07	FBgn0028523	CG5888	LRRC26 and LRRC52	voltage-gated potassium channel
1.42662e-06	FBgn0261799	dsx-c73A	-	Ribosome-associated, Elongation Factor GTPase
2.09249e-06	FBgn0031879	uif	ELAPOR1	Notch signaling
2.35216e-06	FBgn0262018	CadN2	Multiple Cadherin genes	cell adhesion, axon guidance
2.63895e-06	FBgn0033990	CG10265	-	unknown
3.05899e-06	FBgn0027348	bgm	ACSBG1 and ACSBG2	long-chain fatty acid ligase
6.09497e-06	FBgn0028888	CG4168	IGFALS	serum IGF-binding protein
6.25005e-06	FBgn0016978	snRNP-U1-70K	SNRNP70	Spliceosome component
6.25005e-06	FBgn0264922	smt3	SUMO1 through 4	ONLY Drosophila SUMO protein
6.80286e-06	FBgn0038606	CG15803	MPDZ	C-terminal binding protein
7.09115e-06	FBgn0031573	CG3407	Various ZFN transcription factors	Zinc Finger Nuclease transcription factor
7.40874e-06	FBgn0085382	CG34353	IGLON5, LSAMP, and NEGR1	Cell adhesion, axon guidance
7.94431e-06	FBgn0014877	Roe1	GRPEL1	mitochondrial PAM complex
8.29176e-06	FBgn0264489	CG43897	BRD4, LDB3, PDLIM1, etc	actin/cytoskeletal organization
8.29176e-06	FBgn0044048	Ilp5	INS, INS-IGF2	Insulin signaling
9.206e-06	FBgn0266452	CTPsyn	CTPS1 and CTPS2	CTP synthase
